# Metagenomic Noncoding RNA Profiling and Biomarker Discovery

**DOI:** 10.1101/2020.09.27.315507

**Authors:** Ben Liu, Sirisha Thippabhotla, Jun Zhang, Cuncong Zhong

## Abstract

Noncoding RNA plays important regulatory and functional roles in microorganisms, such as gene expression regulation, signaling, protein synthesis, and RNA processing. Given its essential role in microbial physiology, it is natural to question whether we can use noncoding RNAs as biomarkers to distinguish among environments under different biological conditions, such as those between healthy versus disease status. The current metagenomic sequencing technology primarily generates short reads, which contain incomplete structural information that may complicate noncoding RNA homology detection. On the other hand, de novo assembly of the metagenomics sequencing data remains fragmentary and has a risk of missing low-abundant noncoding RNAs. To tackle these challenges, we have developed DRAGoM (<u>D</u>etection of <u>R</u>NA using <u>A</u>ssembly <u>G</u>raph fr<u>o</u>m <u>M</u>etagenomics data), a novel noncoding RNA homology search algorithm. DRAGoM operates on a metagenome assembly graph, rather than on unassembled reads or assembled contigs. Our benchmark experiments show DRAGoM’s improved performance and robustness over the traditional approaches. We have further demonstrated DRAGoM’s real-world applications in disease characterization via analyzing a real case-control gut microbiome dataset for Type-2 diabetes (T2D). DRAGoM revealed potential ncRNA biomarkers that can clearly separate the T2D gut microbiome from those of healthy controls. DRAGoM is freely available from https://github.com/benliu5085/DRAGoM.
