## Supplementary Table 2 for "Metagenomic Noncoding RNA Profiling and Biomarker Discovery"

### Sheet: DS1 (REAGO)
RF_ID	Identity	Average Length	Description
RF00013	0.39	180	6S
RF00059	0.46	107.4	TPP
RF00080	0.26	177.1	yybP-ykoY
RF00379	0.48	143.7	ydaO-yuaA
RF00504	0.4	100.9	Glycine
RF01692	0.46	129.8	Bacteroid-trp
RF01854	0.46	193.9	Bacteria_large_SRP
RF02001	0.5	173.1	group-II-D1D4-3
RF02012	0.44	143.6	group-II-D1D4-7
RF00023	0.35	357.3	tmRNA
RF00174	0.44	202.9	Cobalamin
RF00373	0.43	312	RNaseP_arch
RF02005	0.46	225.9	group-II-D1D4-6
RF00001	0.53	116.6	5S_rRNA
RF00002	0.64	152.2	5_8S_rRNA
RF00050	0.59	136.3	FMN
RF00140	0.59	107.1	Alpha_RBS
RF00162	0.55	110.5	SAM
RF00442	0.55	108	ykkC-yxkD
RF00634	0.66	115.8	SAM-IV
RF01497	0.67	116.5	ALIL
RF01754	0.53	145.5	radC
RF01999	0.55	118.2	group-II-D1D4-2
RF02469	0.7	118.1	Ms_IGR-7
RF02471	0.64	184.9	Ms_IGR-5
RF02883	0.64	138	BcKCsr2
RF00010	0.5	380.4	RNaseP_bact_a
RF02349	0.56	203.9	psRNA2
RF02350	0.69	323	psRNA6
RF02423	0.7	224.9	Bp1_781
RF01693	0.72	178.1	Bacteroidales-1
RF02421	0.85	112.9	Bp1_684
RF02424	0.77	177.4	Bp2_287
RF02692	0.88	129	BTH_s39
RF02835	0.8	122	Bcj11
RF02836	0.81	173	Bcj14
RF02837	0.88	160.3	Bcj7
RF02865	0.84	108.5	ncS01
RF02884	0.77	160.4	BcKCsr7
RF02422	0.72	206.4	Bp1_738
RF02514	0.75	291.7	5_ureB_sRNA
RF02867	0.87	206.8	ncS011

### Sheet: DS2 (Streptococcus)
RF_ID	Identity	Average Length	Description
RF00013	0.39	180	6S
RF00059	0.46	107.4	TPP
RF00504	0.4	100.9	Glycine
RF00515	0.39	123.9	PyrR
RF00557	0.41	139.4	L10_leader
RF00558	0.48	126.7	L20_leader
RF00023	0.35	357.3	tmRNA
RF00174	0.44	202.9	Cobalamin
RF00230	0.4	232	T-box
RF00001	0.53	116.6	5S_rRNA
RF00050	0.59	136.3	FMN
RF00167	0.54	100.8	Purine
RF00380	0.55	168.7	ykoK
RF01054	0.62	104.8	preQ1-II
RF01065	0.58	100.7	23S-methyl
RF01470	0.57	144.3	rli38
RF01482	0.62	149.3	AdoCbl_riboswitch
RF01732	0.62	146.3	asd
RF01764	0.6	104.8	yjdF
RF02431	0.68	143	SpF22_sRNA
RF02447	0.63	129.4	SpR19_sRNA
RF00011	0.59	367	RNaseP_bact_b
RF02822	0.85	111.3	Srn266
RF02514	0.75	291.7	5_ureB_sRNA
RF02617	0.96	113.3	SSRC10
RF02864	0.98	165	sRNA_0030
RF02616	0.97	281	SSRC8_2

### Sheet: DS3 (Marine)
RF_ID	Identity	Average Length	Description
RF00023	0.35	357.3	tmRNA
RF00028	0.23	364.8	Intron_gpI
RF00174	0.44	202.9	Cobalamin
RF00230	0.4	232	T-box
RF00534	0.41	230.4	SgrS
RF01412	0.47	257.7	BsrG
RF02005	0.46	225.9	group-II-D1D4-6
RF00013	0.39	180	6S
RF00059	0.46	107.4	TPP
RF00080	0.26	177.1	yybP-ykoY
RF00168	0.45	183.5	Lysine
RF00234	0.49	181.9	glmS
RF00379	0.48	143.7	ydaO-yuaA
RF00504	0.4	100.9	Glycine
RF00515	0.39	123.9	PyrR
RF00557	0.41	139.4	L10_leader
RF00558	0.48	126.7	L20_leader
RF01055	0.5	142	MOCO_RNA_motif
RF01692	0.46	129.8	Bacteroid-trp
RF01731	0.43	160.7	TwoAYGGAY
RF01794	0.49	162.1	sok
RF01854	0.46	193.9	Bacteria_large_SRP
RF02001	0.5	173.1	group-II-D1D4-3
RF02003	0.46	137.8	group-II-D1D4-4
RF02012	0.44	143.6	group-II-D1D4-7
RF02033	0.45	143.6	HEARO
RF02194	0.46	144.2	HPnc0260
RF00010	0.5	380.4	RNaseP_bact_a
RF00011	0.59	367	RNaseP_bact_b
RF00018	0.65	348.6	CsrB
RF00022	0.55	202.4	GcvB
RF01702	0.6	205.3	Cyano-2
RF01849	0.51	367.9	alpha_tmRNA
RF02376	0.68	211	SR1
RF02452	0.63	211	ncr1575
RF00001	0.53	116.6	5S_rRNA
RF00002	0.64	152.2	5_8S_rRNA
RF00050	0.59	136.3	FMN
RF00114	0.58	116.7	S15
RF00140	0.59	107.1	Alpha_RBS
RF00162	0.55	110.5	SAM
RF00167	0.54	100.8	Purine
RF00380	0.55	168.7	ykoK
RF00435	0.51	101	ROSE
RF00442	0.55	108	ykkC-yxkD
RF00513	0.55	100.7	Trp_leader
RF00514	0.57	128.7	His_leader
RF00516	0.5	118.7	ylbH
RF00518	0.57	152.5	speF
RF00634	0.66	115.8	SAM-IV
RF01411	0.69	110	BsrF
RF01419	0.65	185.2	IsrR
RF01470	0.57	144.3	rli38
RF01685	0.65	107.4	6S-Flavo
RF01764	0.6	104.8	yjdF
RF01770	0.61	111.2	rimP
RF01820	0.66	110.3	RsaE
RF01859	0.6	123.8	Phe_leader
RF01999	0.55	118.2	group-II-D1D4-2
RF02344	0.56	120.5	ar14
RF02363	0.6	142.3	Yfr11
RF02471	0.64	184.9	Ms_IGR-5
RF02500	0.63	110.8	Atu_C6
RF02502	0.66	120.2	Atu_C8
RF02818	0.62	126.3	V_AS5
RF02821	0.6	111	V_IGR5
RF02834	0.69	151.3	VqmR
RF02951	0.63	156.1	DABA-DC-AT
RF01851	0.77	284.4	cyano_tmRNA
RF02365	0.85	264.7	Yfr17
RF02514	0.75	291.7	5_ureB_sRNA
RF00021	0.75	117.8	Spot_42
RF00101	0.85	146	SraC_RyeA
RF00378	0.74	106.8	Qrr
RF00506	0.71	120.2	Thr_leader
RF01456	0.84	137.5	VrrA
RF01689	0.74	130.7	AdoCbl-variant
RF01752	0.72	193.7	psaA
RF01808	0.71	193.4	MicX
RF02100	0.8	101	tfoR
RF02268	0.72	121.7	MtlS
RF02347	0.84	147	ar45
RF02356	0.7	140.9	BjrC1505
RF02646	0.76	128	Cis8_sRNA
RF02647	0.88	179	Cis52_sRNA
RF02819	0.78	169	V_AS7
RF02820	0.71	103	V_AS9
RF02895	0.71	175	S414
RF02982	0.72	105.1	gltS
RF02360	0.92	226.4	Yfr8
RF02567	0.96	311	Va-907
RF02800	0.92	316	Rp_sR47
RF02782	0.91	139	CpoB_ybgF_thermometer

### Sheet: DS4 (Subsampled human gut)
RF_ID	Identity	Average Length	Description
RF00001	0.53	116.6	5S_rRNA
RF00002	0.64	152.2	5_8S_rRNA
RF00010	0.5	380.4	RNaseP_bact_a
RF00011	0.59	367	RNaseP_bact_b
RF00013	0.39	180	6S
RF00022	0.55	202.4	GcvB
RF00023	0.35	357.3	tmRNA
RF00028	0.23	364.8	Intron_gpI
RF00050	0.59	136.3	FMN
RF00059	0.46	107.4	TPP
RF00114	0.58	116.7	S15
RF00140	0.59	107.1	Alpha_RBS
RF00162	0.55	110.5	SAM
RF00167	0.54	100.8	Purine
RF00168	0.45	183.5	Lysine
RF00174	0.44	202.9	Cobalamin
RF00230	0.4	232	T-box
RF00234	0.49	181.9	glmS
RF00373	0.43	312	RNaseP_arch
RF00379	0.48	143.7	ydaO-yuaA
RF00380	0.55	168.7	ykoK
RF00504	0.4	100.9	Glycine
RF00514	0.57	128.7	His_leader
RF00515	0.39	123.9	PyrR
RF00557	0.41	139.4	L10_leader
RF00558	0.48	126.7	L20_leader
RF01054	0.62	104.8	preQ1-II
RF01055	0.5	142	MOCO_RNA_motif
RF01065	0.58	100.7	23S-methyl
RF01470	0.57	144.3	rli38
RF01692	0.46	129.8	Bacteroid-trp
RF01699	0.49	168.5	Clostridiales-1
RF01731	0.43	160.7	TwoAYGGAY
RF01732	0.62	146.3	asd
RF01760	0.65	100.6	traJ-II
RF01764	0.6	104.8	yjdF
RF01854	0.46	193.9	Bacteria_large_SRP
RF01857	0.49	306.3	Archaea_SRP
RF01999	0.55	118.2	group-II-D1D4-2
RF02001	0.5	173.1	group-II-D1D4-3
RF02003	0.46	137.8	group-II-D1D4-4
RF02004	0.48	197.2	group-II-D1D4-5
RF02005	0.46	225.9	group-II-D1D4-6
RF02012	0.44	143.6	group-II-D1D4-7
RF02033	0.45	143.6	HEARO
RF02435	0.67	105.6	SpF41_sRNA
RF02683	0.5	100.5	NiCo
RF02728	0.66	114.4	HrrF
RF02921	0.52	146.7	RT-14
RF02942	0.6	254.5	Clostridiales-3
RF02958	0.54	112.7	drum
RF02960	0.52	166.4	DUF2800
RF02969	0.47	118.9	DUF3800-I
RF02986	0.38	202.2	FuFi-1
RF03025	0.59	113.4	RT-4
RF03028	0.47	203.3	RT-7
RF03068	0.61	151.1	RT-3
RF03069	0.54	179.8	malK-I
RF03072	0.57	215.5	raiA
RF03077	0.4	218.3	RT-2

### Sheet: DS5 (CAMI)
Category	RF_ID	Identity	Average Length	Description
Identity: 0 to 0.5. Length: 100 to 200	RF00013	0.39	180	6S
	RF00059	0.46	107.4	TPP
	RF00080	0.26	177.1	yybP-ykoY
	RF00168	0.45	183.5	Lysine
	RF00234	0.49	181.9	glmS
	RF00379	0.48	143.7	ydaO-yuaA
	RF00504	0.4	100.9	Glycine
	RF00515	0.39	123.9	PyrR
	RF00557	0.41	139.4	L10_leader
	RF00558	0.48	126.7	L20_leader
	RF01055	0.5	142	MOCO_RNA_motif
	RF01692	0.46	129.8	Bacteroid-trp
	RF01699	0.49	168.5	Clostridiales-1
	RF01728	0.48	149.1	STAXI
	RF01731	0.43	160.7	TwoAYGGAY
	RF01746	0.45	104.3	mraW
	RF01794	0.49	162.1	sok
	RF01815	0.28	143.8	rpsB
	RF01854	0.46	193.9	Bacteria_large_SRP
	RF01867	0.42	172.2	CC2171
	RF02001	0.5	173.1	group-II-D1D4-3
	RF02003	0.46	137.8	group-II-D1D4-4
	RF02004	0.48	197.2	group-II-D1D4-5
	RF02012	0.44	143.6	group-II-D1D4-7
	RF02033	0.45	143.6	HEARO
	RF02194	0.46	144.2	HPnc0260
	RF02683	0.5	100.5	NiCo
	RF02840	0.48	127.4	Ref68
	RF02969	0.47	118.9	DUF3800-I
Identity: 0 to 0.5. Length: 200 to 400	RF00023	0.35	357.3	tmRNA
	RF00028	0.23	364.8	Intron_gpI
	RF00174	0.44	202.9	Cobalamin
	RF00230	0.4	232	T-box
	RF00373	0.43	312	RNaseP_arch
	RF00534	0.41	230.4	SgrS
	RF01857	0.49	306.3	Archaea_SRP
	RF02005	0.46	225.9	group-II-D1D4-6
Identity: 0.5 to 0.7. Length: 100 to 200	RF00001	0.53	116.6	5S_rRNA
	RF00002	0.64	152.2	5_8S_rRNA
	RF00034	0.64	108.2	RprA
	RF00050	0.59	136.3	FMN
	RF00082	0.67	172.3	SraG
	RF00113	0.69	147.8	SIB_RNA
	RF00114	0.58	116.7	S15
	RF00121	0.68	122	MicC
	RF00140	0.59	107.1	Alpha_RBS
	RF00162	0.55	110.5	SAM
	RF00166	0.68	128.8	PrrB_RsmZ
	RF00167	0.54	100.8	Purine
	RF00380	0.55	168.7	ykoK
	RF00391	0.64	129.2	RtT
	RF00435	0.51	101	ROSE
	RF00442	0.55	108	ykkC-yxkD
	RF00512	0.6	146.8	Leu_leader
	RF00513	0.55	100.7	Trp_leader
	RF00514	0.57	128.7	His_leader
	RF00516	0.5	118.7	ylbH
	RF00518	0.57	152.5	speF
	RF00623	0.66	180	P1
	RF00625	0.66	136.5	P11
	RF00634	0.66	115.8	SAM-IV
	RF01054	0.62	104.8	preQ1-II
	RF01065	0.58	100.7	23S-methyl
	RF01069	0.5	126.5	purD
	RF01089	0.6	123.6	PK-repBA
	RF01396	0.6	141	isrN
	RF01411	0.69	110	BsrF
	RF01419	0.65	185.2	IsrR
	RF01470	0.57	144.3	rli38
	RF01482	0.62	149.3	AdoCbl_riboswitch
	RF01492	0.51	183.4	rli28
	RF01497	0.67	116.5	ALIL
	RF01529	0.7	105	CC3552
	RF01712	0.59	103.3	Methylobacterium-1
	RF01721	0.67	114.9	Pseudomon-groES
	RF01732	0.62	146.3	asd
	RF01736	0.63	141.7	flg-Rhizobiales
	RF01754	0.53	145.5	radC
	RF01755	0.68	130	rmf
	RF01764	0.6	104.8	yjdF
	RF01770	0.61	111.2	rimP
	RF01772	0.54	105.1	rnk_pseudo
	RF01820	0.66	110.3	RsaE
	RF01830	0.69	105	StyR-44
	RF01859	0.6	123.8	Phe_leader
	RF01999	0.55	118.2	group-II-D1D4-2
	RF02030	0.56	119.6	tp2
	RF02053	0.66	160	STnc430
	RF02084	0.65	135.3	STnc130
	RF02342	0.61	142.2	ar7
	RF02344	0.56	120.5	ar14
	RF02345	0.66	111.2	ar15
	RF02346	0.69	140.9	ar35
	RF02354	0.62	156.7	BjrC80
	RF02355	0.54	170.5	BjrC174
	RF02375	0.65	190.9	Aar
	RF02447	0.63	129.4	SpR19_sRNA
	RF02469	0.7	118.1	Ms_IGR-7
	RF02471	0.64	184.9	Ms_IGR-5
	RF02496	0.62	109.6	Atu_At1
	RF02500	0.63	110.8	Atu_C6
	RF02502	0.66	120.2	Atu_C8
	RF02503	0.7	189.8	Atu_C9
	RF02553	0.62	114.4	YrlA
	RF02728	0.66	114.4	HrrF
	RF02834	0.69	151.3	VqmR
	RF02848	0.59	172.5	RefB11
	RF02863	0.69	194	sRNA_2410
	RF02916	0.65	127.6	atpB
	RF02951	0.63	156.1	DABA-DC-AT
	RF02957	0.52	135.1	EFASI
	RF02958	0.54	112.7	drum
	RF03018	0.61	190.8	RT-15
	RF03068	0.61	151.1	RT-3
	RF03076	0.6	125.5	Streptomyces-metH
Identity: 0.5 to 0.7. Length: 200 to 400	RF00010	0.5	380.4	RNaseP_bact_a
	RF00011	0.59	367	RNaseP_bact_b
	RF00018	0.65	348.6	CsrB
	RF00022	0.55	202.4	GcvB
	RF00040	0.57	345.7	rne5
	RF00064	0.65	274.8	HgcG
	RF01673	0.61	208.9	PhrS
	RF01675	0.64	396.6	CrcZ
	RF01756	0.62	306.9	rne-II
	RF01758	0.67	217.4	sucA-II
	RF01849	0.51	367.9	alpha_tmRNA
	RF02076	0.57	205.8	STnc100
	RF02079	0.59	211.4	STnc180
	RF02376	0.68	211	SR1
	RF02405	0.6	370.6	P34
	RF02452	0.63	211	ncr1575
	RF02648	0.64	232	Cis90_sRNA
	RF02872	0.6	236	SrbA
	RF03072	0.57	215.5	raiA
Identity: 0.7 to 0.9. Length: 100 to 200	RF00021	0.75	117.8	Spot_42
	RF00035	0.87	109.6	OxyS
	RF00058	0.86	168.8	HgcF
	RF00060	0.76	130	HgcE
	RF00065	0.82	127.8	snoR9
	RF00077	0.85	168.2	SraB
	RF00081	0.75	107.3	ArcZ
	RF00101	0.85	146	SraC_RyeA
	RF00128	0.71	157.6	GlmY_tke1
	RF00195	0.73	121.2	RsmY
	RF00369	0.73	160	sroC
	RF00378	0.74	106.8	Qrr
	RF00444	0.78	148.4	PrrF
	RF00506	0.71	120.2	Thr_leader
	RF00627	0.75	120.2	P15
	RF00628	0.71	194.3	RgsA
	RF01056	0.73	114.3	Mg_sensor
	RF01385	0.84	126.6	isrA
	RF01387	0.9	122	isrC
	RF01397	0.83	198.5	isrO
	RF01400	0.83	130.3	istR
	RF01408	0.76	141.3	sraL
	RF01456	0.84	137.5	VrrA
	RF01517	0.86	109.5	iscRS
	RF01527	0.9	135.5	CrfA
	RF01669	0.71	145	P14
	RF01671	0.75	135	P18
	RF01674	0.84	191.5	P27
	RF01693	0.72	178.1	Bacteroidales-1
	RF01719	0.86	115.9	Pseudomon-1
	RF01720	0.74	101.1	Pseudomon-Rho
	RF01735	0.7	120.3	epsC
	RF01769	0.71	122.8	greA
	RF01771	0.72	109.1	rnk_leader
	RF01773	0.74	128.1	rpsL_pseudo
	RF01774	0.85	132.9	rpsL_ricks
	RF01796	0.75	118.8	frnS
	RF01808	0.71	193.4	MicX
	RF02049	0.74	142	STnc460
	RF02052	0.76	164.6	STnc630
	RF02055	0.8	108	STnc380
	RF02060	0.7	158	STnc410
	RF02062	0.79	149.5	STnc361
	RF02065	0.78	129.8	STnc340
	RF02070	0.84	159.3	STnc300
	RF02078	0.78	175.5	STnc210
	RF02082	0.77	187	STnc540
	RF02100	0.8	101	tfoR
	RF02222	0.85	106.1	sX2
	RF02223	0.82	165	sX4
	RF02230	0.82	140.1	sX11
	RF02232	0.89	115	sX13
	RF02235	0.79	116.1	asX1
	RF02242	0.8	124	Xoo5
	RF02268	0.72	121.7	MtlS
	RF02343	0.72	148.2	ar9
	RF02347	0.84	147	ar45
	RF02356	0.7	140.9	BjrC1505
	RF02605	0.78	154.8	scr5239
	RF02646	0.76	128	Cis8_sRNA
	RF02647	0.88	179	Cis52_sRNA
	RF02657	0.86	186.5	sot2652
	RF02748	0.88	115	FtrB
	RF02768	0.83	139.4	Ysr155(RyfD)
	RF02770	0.84	107	Ysr224
	RF02783	0.76	181.4	IscS1_thermometer
	RF02794	0.79	102.3	Pab19
	RF02810	0.86	108.5	Lst_thermometer
	RF02820	0.71	103	V_AS9
	RF02822	0.85	111.3	Srn266
	RF02829	0.87	109.5	Scr4115
	RF02832	0.84	130.8	Scr5676
	RF02835	0.8	122	Bcj11
	RF02836	0.81	173	Bcj14
	RF02850	0.84	195	Ysr276
	RF02855	0.77	194	Ysr251
	RF02856	0.84	112	30_292
	RF02861	0.73	188.7	IR_84
	RF02879	0.8	143	MH_s10
	RF02887	0.71	113.5	mgtC_leader
	RF02895	0.71	175	S414
	RF02899	0.71	117	AaHKsRNA54
	RF02903	0.74	117	AaHKsRNA96
	RF02982	0.72	105.1	gltS
	RF03063	0.73	117.8	Streptomyces-metK
	RF03073	0.73	103	RT-19
Identity: 0.7 to 0.9. Length: 200 to 400	RF00083	0.72	211.4	GlmZ_SraJ
	RF00084	0.81	254	CsrC
	RF00126	0.7	298.7	ryfA
	RF00552	0.77	204.2	rncO
	RF00629	0.74	253.6	P24
	RF01389	0.81	284.3	isrF
	RF01395	0.84	347.3	isrL
	RF01402	0.88	270.7	STnc150
	RF02050	0.76	221.5	STnc470
	RF02081	0.74	379.9	STnc550
	RF02225	0.81	338.4	sX6
	RF02243	0.84	320	Xoo8
	RF02514	0.75	291.7	5_ureB_sRNA
	RF02673	0.71	249.3	scr4677
	RF02689	0.88	309.8	hilD_3p_UTR
	RF02695	0.76	227.8	NrsZ
	RF02757	0.88	252	Erse
	RF02830	0.73	210	Scr1601
	RF02878	0.76	311.7	MH_s7
Identity: 0.9 to 1.0. Length: 100 to 200	RF00383	0.93	118	IS1222_FSE
	RF00632	0.97	104	sxy
	RF01398	0.97	148	isrP
	RF01399	0.97	161.8	isrQ
	RF01405	0.94	123.7	STnc490
	RF01416	0.94	158.7	NrrF
	RF02048	0.95	132	STnc30
	RF02069	0.93	149	STnc70
	RF02072	0.96	160	STnc590
	RF02073	0.92	175.5	STnc260
	RF02274	0.93	105.4	AniS
	RF02498	0.92	155.5	Atu_C3
	RF02501	0.9	157.3	Atu_C7
	RF02504	0.93	174	Atu_L1
	RF02606	0.98	179.5	AbsR28
	RF02608	0.96	200	AbsR11
	RF02617	0.96	113.3	SSRC10
	RF02652	0.99	144	StyR-3
	RF02656	0.93	174	sot0042
	RF02740	0.98	116	Fwd6_3p_UTR
	RF02747	0.97	111	FtrA
	RF02755	0.96	108	ES222
	RF02782	0.91	139	CpoB_ybgF_thermometer
	RF02798	0.91	110.3	CssrA
	RF02828	0.93	125.7	Scr3920
Identity: 0.9 to 1.0. Length: 200 to 400	RF01391	0.97	280.2	isrH
	RF01406	0.99	284.6	STnc500
	RF01407	0.95	214.3	STnc560
	RF01494	0.96	327	rliD
	RF02080	0.97	333	STnc170
	RF02654	0.99	308	MicL
	RF02731	0.94	274	JA03
	RF02741	0.92	336	Rev44
	RF02744	0.92	300.5	Rev39_5p_UTR
	RF02762	0.99	227	C1_109596F_thermometer
	RF02800	0.92	316	Rp_sR47
	RF02815	0.96	201.5	Lig_thermometer

### Sheet: DS6 (T2D case-control)
RF_ID	Identity	Average Length	Description
RF00001	0.53	116.6	5S_rRNA
RF00002	0.64	152.2	5_8S_rRNA
RF00008	0.63	55.3	Hammerhead_3
RF00010	0.5	380.4	RNaseP_bact_a
RF00011	0.59	367	RNaseP_bact_b
RF00013	0.39	180	6S
RF00014	0.82	85.6	DsrA
RF00018	0.65	348.6	CsrB
RF00021	0.75	117.8	Spot_42
RF00022	0.55	202.4	GcvB
RF00023	0.35	357.3	tmRNA
RF00028	0.23	364.8	Intron_gpI
RF00029	0.41	88.6	Intron_gpII
RF00032	0.47	45.9	Histone3
RF00033	0.79	92	MicF
RF00034	0.64	108.2	RprA
RF00035	0.87	109.6	OxyS
RF00038	0.86	131.3	PrfA
RF00039	0.7	51.4	DicF
RF00040	0.57	345.7	rne5
RF00042	0.78	90.1	CopA
RF00043	0.73	73.3	Plasmid_R1162
RF00049	0.59	74.8	SNORD36
RF00050	0.59	136.3	FMN
RF00057	0.73	65.5	RyhB
RF00059	0.46	107.4	TPP
RF00066	0.61	61.6	U7
RF00077	0.85	168.2	SraB
RF00078	0.68	74.4	MicA
RF00079	0.7	87.7	OmrA-B
RF00080	0.26	177.1	yybP-ykoY
RF00081	0.75	107.3	ArcZ
RF00082	0.67	172.3	SraG
RF00083	0.72	211.4	GlmZ_SraJ
RF00084	0.81	254	CsrC
RF00101	0.85	146	SraC_RyeA
RF00104	0.66	73.2	mir-10
RF00106	0.73	102.5	RNAI
RF00107	0.87	77.5	FinP
RF00109	0.69	68.9	Vimentin3
RF00110	0.8	79	RybB
RF00111	0.69	97.4	SdsR_RyeB
RF00112	0.76	86.4	CyaR_RyeE
RF00113	0.69	147.8	SIB_RNA
RF00114	0.58	116.7	S15
RF00115	0.83	95.8	McaS
RF00116	0.98	77.5	C0465
RF00117	0.98	222	C0719
RF00118	0.73	61.7	rydB
RF00119	0.97	79	C0299
RF00121	0.68	122	MicC
RF00122	0.99	113.8	GadY
RF00124	0.88	205	IS102
RF00125	0.87	210.2	IS128
RF00126	0.7	298.7	ryfA
RF00127	0.56	96	t44
RF00128	0.71	157.6	GlmY_tke1
RF00140	0.59	107.1	Alpha_RBS
RF00162	0.55	110.5	SAM
RF00166	0.68	128.8	PrrB_RsmZ
RF00167	0.54	100.8	Purine
RF00168	0.45	183.5	Lysine
RF00169	0.41	85.8	Bacteria_small_SRP
RF00170	0.57	70.6	msr
RF00174	0.44	202.9	Cobalamin
RF00195	0.73	121.2	RsmY
RF00199	0.73	110	SL2
RF00207	1	44	K10_TLS
RF00230	0.4	232	T-box
RF00234	0.49	181.9	glmS
RF00235	0.93	129.7	Plasmid_RNAIII
RF00236	0.7	77.7	ctRNA_pGA1
RF00238	0.7	85	ctRNA_pND324
RF00240	0.85	70.2	RNA-OUT
RF00241	0.56	75.1	mir-8
RF00242	0.73	96.2	ctRNA_pT181
RF00243	0.84	108.7	traJ_5
RF00250	0.84	60.6	mir-TAR
RF00262	0.82	68	sar
RF00368	0.65	81.2	sroB
RF00369	0.73	160	sroC
RF00370	0.82	86.8	sroD
RF00371	0.77	88	sroE
RF00372	0.73	157	sroH
RF00373	0.43	312	RNaseP_arch
RF00375	0.91	99	HIV_PBS
RF00378	0.74	106.8	Qrr
RF00379	0.48	143.7	ydaO-yuaA
RF00380	0.55	168.7	ykoK
RF00382	0.86	65	DnaX
RF00383	0.93	118	IS1222_FSE
RF00388	0.7	103.5	Anti-Q_RNA
RF00391	0.64	129.2	RtT
RF00392	0.73	134	SNORA5
RF00397	0.75	134.2	SNORA14
RF00435	0.51	101	ROSE
RF00442	0.55	108	ykkC-yxkD
RF00444	0.78	148.4	PrrF
RF00456	0.71	87.8	mir-34
RF00485	0.68	114	K_chan_RES
RF00489	0.81	45.6	ctRNA_p42d
RF00490	0.72	67.6	S-element
RF00504	0.4	100.9	Glycine
RF00505	0.85	64.8	RydC
RF00506	0.71	120.2	Thr_leader
RF00512	0.6	146.8	Leu_leader
RF00513	0.55	100.7	Trp_leader
RF00514	0.57	128.7	His_leader
RF00515	0.39	123.9	PyrR
RF00516	0.5	118.7	ylbH
RF00517	0.75	52.2	serC
RF00518	0.57	152.5	speF
RF00519	0.52	76.7	suhB
RF00520	0.61	74	ybhL
RF00521	0.69	79	SAM_alpha
RF00522	0.63	45.8	PreQ1
RF00523	0.81	41.1	Prion_pknot
RF00534	0.41	230.4	SgrS
RF00552	0.77	204.2	rncO
RF00555	0.52	67.1	L13_leader
RF00556	0.6	41.9	L19_leader
RF00557	0.41	139.4	L10_leader
RF00558	0.48	126.7	L20_leader
RF00559	0.48	79.6	L21_leader
RF00560	0.79	132.1	SNORA17
RF00598	0.81	131.6	SNORA76
RF00615	0.99	268.9	LhrA
RF00616	0.86	112.8	LhrC
RF00623	0.66	180	P1
RF00624	0.73	76.1	P9
RF00625	0.66	136.5	P11
RF00627	0.75	120.2	P15
RF00628	0.71	194.3	RgsA
RF00629	0.74	253.6	P24
RF00630	0.65	63.1	P26
RF00632	0.97	104	sxy
RF00634	0.66	115.8	SAM-IV
RF00655	0.7	85.6	mir-28
RF00660	0.75	107.8	mir-214
RF00722	0.77	72.2	mir-451
RF00782	0.64	138.9	MIR480
RF00804	0.68	113.7	mir-240
RF00824	0.63	97.2	mir-50
RF00828	0.7	98.8	mir-75
RF00843	0.82	97.8	mir-228
RF00845	0.9	100	MIR158
RF00846	0.54	106.8	mir-64
RF00848	0.71	86.5	mir-61
RF00857	0.79	98.8	mir-233
RF00882	0.81	189.8	MIR811
RF00892	0.72	85.3	mir-551
RF00898	0.83	70.5	mir-242
RF01016	0.57	102.4	mir-584
RF01031	0.76	97.5	mir-639
RF01051	0.55	86.7	c-di-GMP-I
RF01053	1	126	Deinococcus_Y_RNA
RF01054	0.62	104.8	preQ1-II
RF01055	0.5	142	MOCO_RNA_motif
RF01056	0.73	114.3	Mg_sensor
RF01057	0.47	84.7	SAH_riboswitch
RF01059	0.66	95.6	mir-598
RF01065	0.58	100.7	23S-methyl
RF01066	0.66	76.1	6C
RF01067	0.71	91.3	ATPC
RF01068	0.52	47.8	mini-ykkC
RF01069	0.5	126.5	purD
RF01070	0.66	83.6	sucA
RF01072	0.8	30.9	TMV_UPD-PK3
RF01077	0.82	66.3	TLS-PK2
RF01083	0.95	21	UPD-PK2
RF01087	0.89	149.5	PK-repZ
RF01089	0.6	123.6	PK-repBA
RF01114	1	22	TMV_UPD-PK1
RF01116	0.62	58.8	Yfr1
RF01131	0.71	55.3	sR47
RF01133	0.53	62.1	sR3
RF01197	0.81	97.8	snR39
RF01262	0.82	206.1	snR44
RF01277	0.75	66.9	snoU54
RF01315	0.78	30	CRISPR-DR2
RF01316	0.84	30	CRISPR-DR3
RF01317	0.84	28	CRISPR-DR4
RF01318	0.78	37	CRISPR-DR5
RF01320	0.77	37	CRISPR-DR7
RF01321	0.69	36.6	CRISPR-DR8
RF01322	0.78	37	CRISPR-DR9
RF01323	0.71	37	CRISPR-DR10
RF01325	0.89	30	CRISPR-DR12
RF01327	0.89	29	CRISPR-DR14
RF01329	0.8	37	CRISPR-DR15
RF01330	0.87	37	CRISPR-DR16
RF01331	0.81	37	CRISPR-DR18
RF01332	0.77	36.8	CRISPR-DR19
RF01333	0.77	36.3	CRISPR-DR20
RF01334	0.97	37	CRISPR-DR21
RF01335	0.8	36	CRISPR-DR22
RF01336	0.93	36	CRISPR-DR23
RF01339	0.95	25	CRISPR-DR27
RF01340	1	37	CRISPR-DR29
RF01341	0.81	38	CRISPR-DR30
RF01342	0.81	37	CRISPR-DR32
RF01343	0.67	37	CRISPR-DR33
RF01344	0.89	36	CRISPR-DR34
RF01345	0.97	36	CRISPR-DR35
RF01346	0.94	36	CRISPR-DR36
RF01347	0.78	35	CRISPR-DR37
RF01348	0.82	35	CRISPR-DR38
RF01349	0.91	30	CRISPR-DR40
RF01352	0.86	29	CRISPR-DR43
RF01353	0.83	28	CRISPR-DR44
RF01356	0.92	24	CRISPR-DR28
RF01357	0.91	37	CRISPR-DR31
RF01359	0.84	38	CRISPR-DR46
RF01361	0.97	37	CRISPR-DR48
RF01362	0.9	47	CRISPR-DR49
RF01363	0.83	46	CRISPR-DR50
RF01364	0.76	37.5	CRISPR-DR51
RF01365	1	37	CRISPR-DR52
RF01366	0.97	37	CRISPR-DR53
RF01367	0.97	37	CRISPR-DR54
RF01368	0.86	37	CRISPR-DR55
RF01370	0.8	37	CRISPR-DR57
RF01371	0.95	37	CRISPR-DR58
RF01374	0.95	37	CRISPR-DR61
RF01376	0.97	37	CRISPR-DR63
RF01379	0.93	36.8	CRISPR-DR66
RF01380	0.93	19	HIV-1_SD
RF01383	0.82	91	GRIK4_3p_UTR
RF01384	0.96	91	InvR
RF01385	0.84	126.6	isrA
RF01386	0.8	87.3	isrB
RF01387	0.9	122	isrC
RF01388	0.98	51	isrD
RF01389	0.81	284.3	isrF
RF01390	0.85	279.6	isrG
RF01391	0.97	280.2	isrH
RF01392	0.81	98.5	isrI
RF01393	0.72	75	isrJ
RF01394	0.58	77.5	isrK
RF01395	0.84	347.3	isrL
RF01396	0.6	141	isrN
RF01397	0.83	198.5	isrO
RF01398	0.97	148	isrP
RF01399	0.97	161.8	isrQ
RF01400	0.83	130.3	istR
RF01401	0.72	92.2	rseX
RF01402	0.88	270.7	STnc150
RF01403	0.99	65	STnc290
RF01404	0.99	76	PinT
RF01405	0.94	123.7	STnc490
RF01406	0.99	284.6	STnc500
RF01407	0.95	214.3	STnc560
RF01408	0.76	141.3	sraL
RF01409	0.98	94	STnc250
RF01410	0.72	85.8	BsrC
RF01411	0.69	110	BsrF
RF01412	0.47	257.7	BsrG
RF01416	0.94	158.7	NrrF
RF01419	0.65	185.2	IsrR
RF01456	0.84	137.5	VrrA
RF01457	0.97	110.5	rli22
RF01458	0.79	98	rli23
RF01459	0.81	222.8	rliE
RF01461	0.94	158	rli24
RF01462	0.93	186.6	rli26
RF01463	0.93	99	rli27
RF01464	0.94	224.3	rliA
RF01465	0.88	115.3	rli31
RF01466	0.87	84	rli34
RF01467	0.95	84	rli36
RF01468	0.92	147	rli32
RF01470	0.57	144.3	rli38
RF01471	0.67	358	rliB
RF01472	0.86	262.8	rli40
RF01474	0.94	170.8	rli42
RF01475	0.84	77.8	rli45
RF01476	0.72	212	rliF
RF01477	0.93	254	rli43
RF01479	0.86	149.3	rli48
RF01480	0.94	95.3	rli52
RF01481	0.95	173.6	rli53
RF01482	0.62	149.3	AdoCbl_riboswitch
RF01483	0.98	100	rli56
RF01484	0.96	181	rli59
RF01485	0.99	106	rli61
RF01486	0.57	132.5	rli62
RF01487	0.98	239	rliI
RF01488	0.92	163	rli49
RF01489	0.91	70.7	sbrA
RF01490	0.9	120.8	rli51
RF01492	0.51	183.4	rli28
RF01493	0.95	246.8	rli37
RF01494	0.96	327	rliD
RF01497	0.67	116.5	ALIL
RF01510	0.73	63.3	MFR
RF01515	0.71	105.6	Afu_514
RF01517	0.86	109.5	iscRS
RF01519	1	58	CC0196
RF01520	0.83	95	CC0734
RF01521	0.67	96.3	CC1840
RF01527	0.9	135.5	CrfA
RF01528	0.79	172	CC3513
RF01529	0.7	105	CC3552
RF01530	1	136	CC3664
RF01656	0.49	110.7	ceN72-3_ceN74-2
RF01665	0.88	76	P13
RF01668	0.71	72.1	P10
RF01669	0.71	145	P14
RF01670	0.92	281.3	P17
RF01671	0.75	135	P18
RF01672	0.99	138	P2
RF01673	0.61	208.9	PhrS
RF01674	0.84	191.5	P27
RF01675	0.64	396.6	CrcZ
RF01676	0.85	80.8	P31
RF01677	0.98	62	P35
RF01678	0.95	62	P37
RF01679	0.98	61	P36
RF01680	0.93	71	P5
RF01681	0.96	214.5	P4
RF01682	0.92	78	P8
RF01685	0.65	107.4	6S-Flavo
RF01686	0.63	64.8	Acido-1
RF01687	0.65	46	Acido-Lenti-1
RF01688	0.56	66.3	Actino-pnp
RF01689	0.74	130.7	AdoCbl-variant
RF01690	0.61	66.9	Bacillaceae-1
RF01691	0.61	61.4	Bacillus-plasmid
RF01692	0.46	129.8	Bacteroid-trp
RF01693	0.72	178.1	Bacteroidales-1
RF01694	0.69	82.4	Bacteroides-1
RF01695	0.52	87.3	C4
RF01696	0.73	67.1	Chlorobi-1
RF01697	0.7	73.4	Chlorobi-RRM
RF01698	0.82	84.3	Chloroflexi-1
RF01699	0.49	168.5	Clostridiales-1
RF01700	0.61	192.7	Collinsella-1
RF01701	0.57	67.7	Cyano-1
RF01702	0.6	205.3	Cyano-2
RF01703	0.76	235.5	Dictyoglomi-1
RF01704	0.56	59.9	Downstream-peptide
RF01705	0.47	82.4	Flavo-1
RF01706	0.58	77.8	Gut-1
RF01707	0.77	38.5	JUMPstart
RF01708	0.54	75.8	L17DE
RF01709	0.6	58.1	Lacto-rpoB
RF01710	0.64	88.7	Lacto-usp
RF01711	0.7	62.6	Lnt
RF01712	0.59	103.3	Methylobacterium-1
RF01713	0.66	45.9	Moco-II
RF01715	0.77	209.5	Pedo-repair
RF01716	0.79	43	PhotoRC-I
RF01717	0.56	95.2	PhotoRC-II
RF01718	0.49	138.9	Polynucleobacter-1
RF01719	0.86	115.9	Pseudomon-1
RF01720	0.74	101.1	Pseudomon-Rho
RF01721	0.67	114.9	Pseudomon-groES
RF01723	0.71	99.5	Rhizobiales-2
RF01724	0.67	89	SAM-Chlorobi
RF01725	0.48	99	SAM-I-IV-variant
RF01726	0.72	60.7	SAM-II_long_loops
RF01727	0.64	48.7	SAM-SAH
RF01728	0.48	149.1	STAXI
RF01729	0.63	103.6	Termite-flg
RF01731	0.43	160.7	TwoAYGGAY
RF01732	0.62	146.3	asd
RF01733	0.62	90.9	atoC
RF01734	0.47	69.3	Fluoride
RF01735	0.7	120.3	epsC
RF01736	0.63	141.7	flg-Rhizobiales
RF01738	0.63	62.1	gabT
RF01739	0.6	57.2	glnA
RF01740	0.61	86.4	gyrA
RF01742	0.82	106.5	lactis-plasmid
RF01743	0.68	161.8	leu-phe_leader
RF01744	0.68	83.3	livK
RF01745	0.69	189.6	manA
RF01746	0.45	104.3	mraW
RF01747	0.62	58.6	msiK
RF01748	0.58	47	nuoG
RF01749	0.45	91.2	pan
RF01750	0.45	94.6	ZMP-ZTP
RF01752	0.72	193.7	psaA
RF01753	0.74	58.2	psbNH
RF01754	0.53	145.5	radC
RF01755	0.68	130	rmf
RF01756	0.62	306.9	rne-II
RF01757	0.72	145.3	sbcD
RF01758	0.67	217.4	sucA-II
RF01759	0.78	70	sucC
RF01760	0.65	100.6	traJ-II
RF01762	0.71	55.9	whalefall-1
RF01763	0.57	64.7	ykkC-III
RF01764	0.6	104.8	yjdF
RF01767	0.59	86.5	SMK_box_riboswitch
RF01769	0.71	122.8	greA
RF01770	0.61	111.2	rimP
RF01771	0.72	109.1	rnk_leader
RF01772	0.54	105.1	rnk_pseudo
RF01773	0.74	128.1	rpsL_pseudo
RF01774	0.85	132.9	rpsL_ricks
RF01775	0.76	149.7	RsaOG
RF01776	0.64	88.3	RatA
RF01779	0.99	77.5	AS1726
RF01780	1	109	AS1890
RF01781	0.8	68	ASdes
RF01782	0.76	74.4	ASpks
RF01783	1	61	b55
RF01784	0.9	69.9	bablM
RF01786	0.53	84.9	c-di-GMP-II
RF01791	0.7	57.4	F6
RF01793	0.61	51.5	ffh
RF01794	0.49	162.1	sok
RF01795	0.92	65	FourU
RF01796	0.75	118.8	frnS
RF01797	0.71	95.1	fstAT
RF01798	1	67	g2
RF01804	0.89	58.8	Lambda_thermo
RF01808	0.71	193.4	MicX
RF01809	0.78	77.1	symR
RF01810	0.93	62	pntA
RF01811	0.75	71.9	PtaRNA1
RF01812	0.93	108.5	Pxr
RF01813	0.82	65.3	rdlD
RF01814	0.69	80.4	rhtB
RF01815	0.28	143.8	rpsB
RF01816	0.59	133.7	RsaA
RF01817	0.93	58.5	RsaB
RF01819	0.77	188.8	RsaD
RF01820	0.66	110.3	RsaE
RF01821	0.66	125.6	RsaH
RF01822	0.97	287	RsaJ
RF01823	0.82	88	rspL
RF01826	0.76	65.8	SAM_V
RF01827	0.89	88.9	SAR11_0636
RF01828	1	142	SprD
RF01830	0.69	105	StyR-44
RF01831	0.53	99.8	THF
RF01832	0.82	73.6	ROSE_2
RF01836	0.86	27	weev_FSE
RF01842	0.94	87.3	mycoplasma_FSE
RF01843	0.93	40	neisseria_FSE
RF01846	0.39	292.8	Fungi_U3
RF01849	0.51	367.9	alpha_tmRNA
RF01850	0.58	310.9	beta_tmRNA
RF01851	0.77	284.4	cyano_tmRNA
RF01852	0.53	90.8	tRNA-Sec
RF01854	0.46	193.9	Bacteria_large_SRP
RF01855	0.58	293.9	Plant_SRP
RF01857	0.49	306.3	Archaea_SRP
RF01858	0.99	119	RsaF
RF01859	0.6	123.8	Phe_leader
RF01867	0.42	172.2	CC2171
RF01886	0.81	87.4	HSR-omega_2
RF01982	0.72	100	PYLIS_1
RF01988	0.89	55	SECIS_2
RF01989	0.82	59	SECIS_3
RF01990	0.88	38	SECIS_4
RF01998	0.47	84.8	group-II-D1D4-1
RF01999	0.55	118.2	group-II-D1D4-2
RF02000	0.75	86.6	MIR1846
RF02001	0.5	173.1	group-II-D1D4-3
RF02003	0.46	137.8	group-II-D1D4-4
RF02004	0.48	197.2	group-II-D1D4-5
RF02005	0.46	225.9	group-II-D1D4-6
RF02012	0.44	143.6	group-II-D1D4-7
RF02029	0.71	94.9	sraA
RF02030	0.56	119.6	tp2
RF02031	0.64	74.1	tpke11
RF02033	0.45	143.6	HEARO
RF02034	0.67	191.2	IMES-1
RF02035	0.79	140.9	IMES-2
RF02047	0.75	154.4	Sphinx_2
RF02048	0.95	132	STnc30
RF02049	0.74	142	STnc460
RF02050	0.76	221.5	STnc470
RF02051	0.75	57.3	STnc450
RF02052	0.76	164.6	STnc630
RF02053	0.66	160	STnc430
RF02054	0.93	58.7	STnc420
RF02055	0.8	108	STnc380
RF02056	0.95	59.5	STnc390
RF02057	0.67	69.6	STnc40
RF02058	0.63	122.5	STnc400
RF02059	0.88	83	STnc50
RF02060	0.7	158	STnc410
RF02062	0.79	149.5	STnc361
RF02063	0.84	67.5	STnc350
RF02064	0.76	70.6	STnc370
RF02065	0.78	129.8	STnc340
RF02066	0.93	55	STnc320
RF02067	0.81	58.3	STnc310
RF02068	0.74	69.5	STnc480
RF02069	0.93	149	STnc70
RF02070	0.84	159.3	STnc300
RF02071	0.82	83	STnc280
RF02072	0.96	160	STnc590
RF02073	0.92	175.5	STnc260
RF02074	0.69	72.6	STnc240
RF02075	0.65	83.9	STnc230
RF02076	0.57	205.8	STnc100
RF02077	0.89	79.8	STnc220
RF02078	0.78	175.5	STnc210
RF02079	0.59	211.4	STnc180
RF02080	0.97	333	STnc170
RF02081	0.74	379.9	STnc550
RF02082	0.77	187	STnc540
RF02083	0.84	75.1	OrzO-P
RF02084	0.65	135.3	STnc130
RF02099	0.97	248	rivX
RF02100	0.8	101	tfoR
RF02111	0.71	193.5	IS009
RF02144	0.74	114	rsmX
RF02194	0.46	144.2	HPnc0260
RF02221	0.57	86.1	sRNA-Xcc1
RF02222	0.85	106.1	sX2
RF02223	0.82	165	sX4
RF02224	0.94	49	sX5
RF02225	0.81	338.4	sX6
RF02226	0.95	95.4	sX7
RF02227	0.78	81.6	sX8
RF02228	0.75	75.3	sX9
RF02230	0.82	140.1	sX11
RF02231	0.94	78	sX12
RF02232	0.89	115	sX13
RF02233	0.96	92	sX14
RF02234	0.81	158.9	sX15
RF02235	0.79	116.1	asX1
RF02236	0.79	86	asX2
RF02237	0.9	180.8	asX3
RF02238	0.85	312.4	asX4
RF02239	0.93	92.7	asX6
RF02240	0.81	94.2	Xoo1
RF02241	0.9	78.3	Xoo2
RF02242	0.8	124	Xoo5
RF02243	0.84	320	Xoo8
RF02253	0.58	31.1	IRE_II
RF02268	0.72	121.7	MtlS
RF02269	0.83	104.3	HPnc0580
RF02270	0.87	74.9	nse_sRNA
RF02273	0.95	83.5	FsrA
RF02274	0.93	105.4	AniS
RF02276	0.6	68.9	Hammerhead_II
RF02278	0.66	63.1	Betaproteobacteria_toxic_sRNA
RF02341	0.76	108.1	ncrMT1302
RF02342	0.61	142.2	ar7
RF02343	0.72	148.2	ar9
RF02344	0.56	120.5	ar14
RF02345	0.66	111.2	ar15
RF02346	0.69	140.9	ar35
RF02347	0.84	147	ar45
RF02348	0.77	91.4	tracrRNA
RF02349	0.56	203.9	psRNA2
RF02350	0.69	323	psRNA6
RF02351	0.55	81	psRNA14
RF02353	0.77	80.1	BjrC68
RF02354	0.62	156.7	BjrC80
RF02355	0.54	170.5	BjrC174
RF02356	0.7	140.9	BjrC1505
RF02358	0.66	46.3	hsp17
RF02360	0.92	226.4	Yfr8
RF02362	0.72	78.5	Yfr10
RF02363	0.6	142.3	Yfr11
RF02364	0.81	98.6	Yfr13
RF02365	0.85	264.7	Yfr17
RF02366	0.84	82.7	Yfr19
RF02367	0.74	88.7	Yfr20
RF02368	0.88	204.5	Yfr21
RF02369	0.87	136.9	h2cR
RF02370	0.68	149.6	Trp_leader_2
RF02371	0.7	79.3	PyrG_leader
RF02372	0.79	51.6	PyrC_leader
RF02373	0.8	73.4	PyrD_leader
RF02374	0.8	167.6	YenS
RF02375	0.65	190.9	Aar
RF02376	0.68	211	SR1
RF02377	0.9	284.5	SurA
RF02378	0.84	160.3	SurC
RF02379	0.73	93.8	csRNA
RF02384	0.69	202.6	FasX
RF02385	0.8	104	sau-13
RF02386	0.92	75	sau-19
RF02387	0.86	92.3	sau-27
RF02388	0.86	64	sau-30
RF02389	0.97	66	sau-31
RF02390	0.94	156	sau-41
RF02392	0.89	192	sau-53
RF02393	0.87	128	sau-59
RF02394	0.99	98	sau-63
RF02395	0.98	80	sau-66
RF02396	0.85	58.6	sau-5949
RF02397	0.98	96.7	sau-5971
RF02398	0.92	53	sau-6072
RF02399	0.66	58.5	NsiR1
RF02401	0.59	59.2	ClpQY_promoter
RF02404	0.85	154.7	P33
RF02405	0.6	370.6	P34
RF02414	0.57	192.6	rli60
RF02415	0.68	267	rliG
RF02417	0.98	396	VR-RNA
RF02418	0.98	63.3	Spd-sr07
RF02419	0.77	66.1	Spd-sr37
RF02420	0.8	99.6	Bp1_162
RF02421	0.85	112.9	Bp1_684
RF02422	0.72	206.4	Bp1_738
RF02423	0.7	224.9	Bp1_781
RF02424	0.77	177.4	Bp2_287
RF02425	0.8	78.8	SpF01_sRNA
RF02426	0.9	107.7	SpF03_sRNA
RF02427	0.95	56	SpF10_sRNA
RF02428	0.91	95	SpF11_sRNA
RF02429	0.79	119.5	SpF14_sRNA
RF02430	0.78	98.7	SpF19_sRNA
RF02431	0.68	143	SpF22_sRNA
RF02432	0.79	102.4	SpF25_sRNA
RF02433	0.85	50.5	SpF36_sRNA
RF02434	0.79	108.7	SpF39_sRNA
RF02435	0.67	105.6	SpF41_sRNA
RF02436	0.82	98.8	SpF43_sRNA
RF02437	0.76	99.8	SpF44_sRNA
RF02438	0.82	44.5	SpF51_sRNA
RF02439	0.94	98.5	SpF56_sRNA
RF02440	0.62	56	SpF59_sRNA
RF02441	0.89	58	SpF61_sRNA
RF02442	0.83	238.3	SpF66_sRNA
RF02443	0.97	73	SpR08_sRNA
RF02444	0.89	46.4	SpR10_sRNA
RF02445	0.81	78.6	SpR14_sRNA
RF02446	0.75	130.3	SpR18_sRNA
RF02447	0.63	129.4	SpR19_sRNA
RF02448	0.9	45	SpR20_sRNA
RF02449	0.69	118.5	ncr1015
RF02450	0.79	111.5	ncr1175
RF02451	0.67	63.1	ncr1241
RF02452	0.63	211	ncr1575
RF02453	0.8	143	ncr952
RF02454	0.77	78.7	ncr982
RF02463	0.8	98.2	Ms_AS-1
RF02464	0.78	82.3	Ms_AS-4
RF02465	0.85	45	Ms_AS-5
RF02466	0.75	73.5	Ms_AS-8
RF02467	0.79	80	Ms_IGR-2
RF02468	0.95	38	Ms_IGR-4
RF02469	0.7	118.1	Ms_IGR-7
RF02470	0.65	63	Ms_IGR-8
RF02471	0.64	184.9	Ms_IGR-5
RF02495	0.88	76.7	ohsC_RNA
RF02496	0.62	109.6	Atu_At1
RF02497	0.99	89	Atu_C10
RF02498	0.92	155.5	Atu_C3
RF02499	0.99	70	Atu_C4
RF02500	0.63	110.8	Atu_C6
RF02501	0.9	157.3	Atu_C7
RF02502	0.66	120.2	Atu_C8
RF02503	0.7	189.8	Atu_C9
RF02504	0.93	174	Atu_L1
RF02505	0.82	123.7	Atu_L6
RF02506	0.72	92.1	Atu_Ti1
RF02507	0.77	89.3	Atu_Ti3
RF02508	0.84	104.7	Atu_Ti4
RF02509	0.75	99.8	PYLIS_2
RF02510	0.63	100	PYLIS_3
RF02514	0.75	291.7	5_ureB_sRNA
RF02515	0.99	234	AfaR
RF02519	0.88	34	ToxI
RF02523	0.67	68.1	ROSE_3
RF02524	0.67	159.8	sagA
RF02525	0.98	150.3	SSRC30
RF02526	0.8	130	SSRC34_1
RF02527	0.92	171.3	SSRC38
RF02528	0.78	109.5	SSRC41
RF02529	0.95	150	SSRC8_1
RF02537	0.96	98.5	TarA
RF02538	0.95	79	TarB
RF02550	0.99	120	RnaG
RF02551	0.78	78.2	DapZ
RF02552	0.79	96.9	RcsR1
RF02553	0.62	114.4	YrlA
RF02557	1	112	CbSR1
RF02558	1	243	CbSR2
RF02559	0.99	196	CbSR4
RF02560	1	213	CbSR9
RF02561	0.99	148	CbSR12
RF02562	0.72	163	CbSR14
RF02563	0.99	198	CbSR3
RF02564	0.99	77	naRNA4
RF02565	0.76	78	YrlB
RF02566	0.83	309.5	Ms1
RF02567	0.96	311	Va-907
RF02568	0.95	91.3	UptR
RF02569	0.8	105.8	IhtA
RF02570	0.98	83	BM-sr0117
RF02571	0.96	350	Mcr7
RF02572	0.99	134	babR_5UTR
RF02573	0.94	102	LLnc147
RF02574	0.72	351.7	Ricks_sRNA10
RF02577	0.98	237.5	tsr24
RF02578	0.99	181.3	tsr25
RF02579	0.99	121.5	tsr26
RF02580	0.94	69.5	tsr31
RF02581	0.95	150.5	tsr32
RF02582	0.95	85	tsr33
RF02589	0.77	87.5	Spy779816
RF02590	0.95	244	Spy1186876
RF02591	0.97	86.5	Spy1786666
RF02592	0.95	62.7	Spy392987
RF02593	0.95	172	NsiR8
RF02594	0.86	122.7	NsiR9
RF02596	0.9	56.2	cyano_het_sRNA
RF02597	0.99	32	shuA_thermo
RF02598	0.91	74.5	EBv-sisRNA-2
RF02600	0.99	167	BASRCI27
RF02601	0.98	190.8	BASRCI337
RF02602	0.96	228	BASRCI414
RF02603	0.99	189.5	BASRCII26
RF02604	0.92	214	BASRCI153
RF02605	0.78	154.8	scr5239
RF02606	0.98	179.5	AbsR28
RF02607	0.99	163.5	AbsR25
RF02608	0.96	200	AbsR11
RF02609	0.99	169	BSR0602
RF02610	0.99	317.8	BSR0709
RF02612	0.99	176	BSR1350
RF02613	0.99	160	BSR0739
RF02614	0.99	196	BSR1073
RF02615	0.99	128	BSR0626
RF02616	0.97	281	SSRC8_2
RF02617	0.96	113.3	SSRC10
RF02618	0.99	125	SSRC34_2
RF02619	0.97	91	BSnc115
RF02620	0.97	90	BSnc119
RF02621	0.98	88	BSnc120
RF02622	0.99	116	BSnc121
RF02623	0.99	94	BSnc140
RF02624	0.95	44	BSnc150
RF02625	0.71	153	WsnRNA46
RF02626	0.75	88.5	WsnRNA59
RF02628	0.86	74	Hrs1
RF02629	0.99	113	RmaA
RF02630	0.89	87	Hrs12
RF02631	0.87	81.5	Hrs13
RF02632	0.95	148	Hrs10
RF02633	0.94	134.5	Hrs21
RF02634	0.99	141	EF3314_EF3315
RF02635	1	370	EF0820_EF0821
RF02638	0.98	177.5	EF0605_EF0606
RF02640	0.99	175.7	MOSES4
RF02641	0.98	98.3	Spy490483c
RF02642	0.99	142.5	Spy491311c
RF02643	0.89	85.5	Spy491738
RF02644	0.89	96	Spy490380c
RF02645	0.8	153	Cis2_sRNA
RF02646	0.76	128	Cis8_sRNA
RF02647	0.88	179	Cis52_sRNA
RF02648	0.64	232	Cis90_sRNA
RF02649	0.85	266	Trans44_sRNA
RF02650	0.98	213	CncR1
RF02651	0.96	82.5	SorY
RF02652	0.99	144	StyR-3
RF02653	0.97	144	StyR-143
RF02654	0.99	308	MicL
RF02655	0.99	240	BSR0441
RF02659	0.98	173	ncRv12659
RF02660	1	390	icaR_3p_UTR
RF02661	0.99	75	icaR_5p_UTR
RF02662	0.99	144	BLi_r0872
RF02671	0.99	339	Ysr35
RF02672	0.97	149.3	SprX
RF02673	0.71	249.3	scr4677
RF02674	0.94	81	AsdA
RF02675	0.84	255	Ysr141
RF02676	0.98	74	Esr41
RF02677	0.83	64.8	NsiR4
RF02678	0.46	153.8	Hatchet
RF02679	0.5	66.6	Pistol
RF02680	0.79	99.8	PreQ1-III
RF02681	0.76	82.3	Twister-sister
RF02682	0.6	73.9	HDV-F-prausnitzii
RF02683	0.5	100.5	NiCo
RF02684	0.42	62.1	Twister-P5
RF02685	0.71	52.8	RAGATH-5
RF02687	0.91	275.7	RAGATH-8
RF02688	0.73	94.9	RAGATH-13
RF02689	0.88	309.8	hilD_3p_UTR
RF02690	0.82	203.8	BTH_s1
RF02691	0.8	222.4	BTH_s19
RF02692	0.88	129	BTH_s39
RF02693	0.86	147.5	psm_mec_RNA
RF02694	0.94	179.1	RalA
RF02695	0.76	227.8	NrsZ
RF02696	0.94	196	Teg49
RF02698	0.86	131	Avalong_thermometer
RF02699	0.9	58.5	Avashort_thermometer
RF02700	0.94	46	HtrA_thermometer
RF02701	0.55	82.4	PsrR1
RF02702	0.89	60.3	AgvB
RF02703	0.96	52.5	AsxR
RF02704	1	133	LcrF_thermometer
RF02713	0.91	123.4	MCS4
RF02728	0.66	114.4	HrrF
RF02729	0.99	152.7	JA01
RF02730	0.89	116.5	JA02
RF02731	0.94	274	JA03
RF02732	0.84	80.8	JA04
RF02733	0.89	73.3	ToxT_thermometer
RF02734	0.96	133.5	Cgb105
RF02737	0.78	352	Rev13
RF02740	0.98	116	Fwd6_3p_UTR
RF02741	0.92	336	Rev44
RF02744	0.92	300.5	Rev39_5p_UTR
RF02747	0.97	111	FtrA
RF02748	0.88	115	FtrB
RF02749	0.97	251	Ncrwmel02
RF02750	0.95	53	ES003
RF02751	0.91	43	ES036
RF02752	0.93	92.8	ES056
RF02753	0.94	64.3	ES173
RF02754	0.96	72	ES205
RF02755	0.96	108	ES222
RF02756	0.97	123	ES239
RF02757	0.88	252	Erse
RF02758	0.98	110.3	RhlA_thermometer
RF02759	0.97	110	LasI_thermometer
RF02760	0.95	203	sR035
RF02761	0.86	77.3	sR084
RF02762	0.99	227	C1_109596F_thermometer
RF02763	0.92	316.5	IsrM
RF02764	0.92	102	Ysr190
RF02765	0.96	46	Ysr209
RF02766	0.94	124	Ysr49
RF02767	0.84	314.8	Ysr186_sR026_CsrC
RF02768	0.83	139.4	Ysr155(RyfD)
RF02769	0.93	280	Ysr202
RF02770	0.84	107	Ysr224
RF02771	0.94	112.7	CnfY_thermometer
RF02772	0.84	89.2	AilA_thermometer
RF02773	0.84	89.5	TrxA_thermometer
RF02774	0.84	153.6	KatA_thermometer
RF02775	0.84	118.4	SodB_thermometer
RF02776	0.99	93	SodC_thermometer
RF02777	1	304	OppA_thermometer
RF02778	0.83	194.5	FdoG1_thermometer
RF02779	0.76	141.2	PepN_thermometer
RF02780	0.84	72	PutA_thermometer
RF02781	0.81	115.5	ManX_thermometer
RF02782	0.91	139	CpoB_ybgF_thermometer
RF02783	0.76	181.4	IscS1_thermometer
RF02784	0.76	73.6	SorX
RF02790	0.8	90.5	sodF_sRNA
RF02791	0.69	83	CcsR1
RF02797	0.9	91.3	PssrA
RF02798	0.91	110.3	CssrA
RF02799	0.99	180	CssrB
RF02800	0.92	316	Rp_sR47
RF02809	0.55	123.7	RsmW
RF02810	0.86	108.5	Lst_thermometer
RF02811	0.95	73	FHbp_thermometer
RF02812	0.82	294.7	asponA
RF02813	0.64	104.5	PA5194_thermometer
RF02815	0.96	201.5	Lig_thermometer
RF02818	0.62	126.3	V_AS5
RF02819	0.78	169	V_AS7
RF02820	0.71	103	V_AS9
RF02821	0.6	111	V_IGR5
RF02822	0.85	111.3	Srn266
RF02823	0.75	81.8	LPR69
RF02824	0.78	94.7	LPR10
RF02825	0.86	253.5	LPR17
RF02826	0.81	130.8	Scr6925
RF02827	0.87	83.5	Scr6106
RF02828	0.93	125.7	Scr3920
RF02829	0.87	109.5	Scr4115
RF02830	0.73	210	Scr1601
RF02831	0.95	64	Scr2736
RF02832	0.84	130.8	Scr5676
RF02833	0.77	93.5	Scr3202
RF02834	0.69	151.3	VqmR
RF02835	0.8	122	Bcj11
RF02836	0.81	173	Bcj14
RF02837	0.88	160.3	Bcj7
RF02838	0.67	54	Ref55
RF02839	0.74	114.5	Ref66
RF02840	0.48	127.4	Ref68
RF02841	0.76	118.3	Ref70
RF02842	0.85	224.3	RefA1
RF02843	0.83	68	RefA5
RF02844	0.59	64.3	RefA9
RF02845	0.55	125.5	Ref1C
RF02846	0.78	87.8	Ref84
RF02847	0.86	69	Ref64
RF02848	0.59	172.5	RefB11
RF02849	0.78	250.7	Ysr197
RF02850	0.84	195	Ysr276
RF02851	0.8	253	Ysr283
RF02852	0.72	309	Ysr206
RF02853	0.94	70	Ysr201
RF02854	0.85	121	Ysr100
RF02855	0.77	194	Ysr251
RF02856	0.84	112	30_292
RF02857	0.92	212	30_255
RF02858	0.72	266.7	Arrc08
RF02859	0.75	172	Arrc11
RF02860	0.68	164.5	Arrc14
RF02861	0.73	188.7	IR_84
RF02862	0.95	230.7	sRNA_1300
RF02863	0.69	194	sRNA_2410
RF02864	0.98	165	sRNA_0030
RF02865	0.84	108.5	ncS01
RF02866	0.83	81.3	ncS16
RF02867	0.87	206.8	ncS011
RF02868	0.71	151.7	ncS037
RF02869	0.91	86	ncS025
RF02870	0.75	166	ncS035
RF02871	0.98	78.5	ncS54
RF02872	0.6	236	SrbA
RF02873	0.89	77	AS-traI
RF02874	0.76	86	AS-traG
RF02875	0.7	99	AS-pc01
RF02876	0.91	184.3	AS-pc02
RF02877	0.73	90	NmsRb
RF02878	0.76	311.7	MH_s7
RF02879	0.8	143	MH_s10
RF02880	0.65	262	MH_s15
RF02881	0.63	199	MH_s25
RF02882	0.8	91	MH_s36
RF02883	0.64	138	BcKCsr2
RF02884	0.77	160.4	BcKCsr7
RF02885	0.68	67.4	SAM_VI
RF02886	0.71	210	npcTB_6715
RF02887	0.71	113.5	mgtC_leader
RF02888	0.9	51	BtsR1
RF02889	0.63	122.7	Sr006
RF02890	0.59	145	SprC
RF02891	0.76	85	AgrB
RF02892	0.88	103.7	SR6_antitoxin
RF02893	0.88	85.8	RpsF_leader
RF02894	0.55	269.3	S35
RF02895	0.71	175	S414
RF02896	0.71	96.5	S774
RF02897	0.82	255	S808
RF02898	0.7	79	AaHKsRNA20
RF02899	0.71	117	AaHKsRNA54
RF02900	0.64	80.3	AaHKsRNA82
RF02901	0.44	179.5	AaHKsRNA41
RF02902	0.61	98.9	AaHKsRNA22
RF02903	0.74	117	AaHKsRNA96
RF02904	0.69	81.3	AaHKsRNA69
RF02907	0.98	57	patAB
RF02908	0.76	116	rli30
RF02909	0.53	265.7	rli117
RF02912	0.82	74	AAC_AAD_leader
RF02913	0.48	75.6	pemK
RF02914	0.69	35.3	DUF805b
RF02915	0.55	52.2	DUF3800-VI
RF02916	0.65	127.6	atpB
RF02917	0.72	73.3	Burkholderiales-2
RF02918	0.62	61.9	MDR-NUDIX
RF02919	0.75	209.3	ilvB-OMG
RF02920	0.62	124.7	Fusobacteriales-1
RF02921	0.52	146.7	RT-14
RF02922	0.8	78.3	RAGATH-32
RF02923	0.72	78.6	HTH-XRE
RF02924	0.44	85.5	skipping-rope
RF02925	0.64	53	6A
RF02926	0.77	49.5	DUF2693-FD
RF02927	0.66	63.8	Actino-ugpB
RF02928	0.67	110.3	Actinomyces-1
RF02929	0.84	50.6	algC
RF02930	0.63	82.1	aspS
RF02931	0.86	65.1	Bacilli-1
RF02932	0.52	121.6	Betaproteobacteria-1
RF02933	0.51	259.1	ARRPOF
RF02934	0.71	77.6	caiA
RF02935	0.75	96.3	che1
RF02936	0.78	170.8	Chloroflexus-1
RF02937	0.6	83.3	Clostridiales-2
RF02938	0.58	82.3	COG2827
RF02940	0.71	54.6	COG3860
RF02942	0.6	254.5	Clostridiales-3
RF02944	0.44	77.7	c4-2
RF02945	0.83	75.4	Corio-PBP
RF02949	0.57	80.4	Cupriavidus-1
RF02951	0.63	156.1	DABA-DC-AT
RF02952	0.73	75.7	dfrA-dnaX
RF02954	0.59	103	DUF3577
RF02955	0.41	114.7	EGFOA
RF02956	0.58	169.2	DUF2693
RF02957	0.52	135.1	EFASI
RF02958	0.54	112.7	drum
RF02959	0.59	74.1	DUF3085
RF02960	0.52	166.4	DUF2800
RF02961	0.58	68.5	DUF3800-II
RF02962	0.51	109.7	DUF3800-III
RF02963	0.57	92.3	DUF3800-IV
RF02964	0.47	98.2	DUF3800-V
RF02965	0.52	77.7	CyVA-1
RF02966	0.61	119.6	DUF3268
RF02967	0.47	89.6	DUF3800-VII
RF02968	0.46	70.2	DUF3800-IX
RF02969	0.47	118.9	DUF3800-I
RF02971	0.77	65.1	emrB-Lactobacillus
RF02972	0.59	95.6	engA
RF02973	0.76	149.1	Enterococcus-1
RF02974	0.81	74.9	Fibro-purF
RF02975	0.69	48.3	DUF3800-XI
RF02976	0.58	120.3	Flavobacterium-1
RF02977	0.77	39.8	folE
RF02978	0.79	101.4	folP
RF02981	0.68	115.8	FTHFS
RF02982	0.72	105.1	gltS
RF02983	0.73	101.3	Fibrobacter-1
RF02985	0.8	69.9	ftsZ-DE
RF02986	0.38	202.2	FuFi-1
RF02987	0.57	88.2	GA-cis
RF02988	0.67	348.7	GEBRO
RF02989	0.59	138.4	gntR-DTE
RF02990	0.54	48	gut-2
RF02992	0.73	72.2	hya
RF02993	0.81	67.9	ilvH
RF02994	0.79	109.3	IMPDH
RF02996	0.46	69.7	int-alpA
RF02999	0.73	91.4	ivy-DE
RF03000	0.42	121.7	LOOT
RF03002	0.78	66.4	lysM-Prevotella
RF03003	0.51	62	GP20-b
RF03004	0.75	81.1	Lacto-phage-1
RF03005	0.57	142	lysM-TM7
RF03006	0.67	54.2	M23
RF03007	0.59	114.5	Mahella-1
RF03008	0.79	50.7	malK-II
RF03009	0.65	96.7	malK-III
RF03010	0.8	51.2	mcrA
RF03011	0.77	106.8	Methylophilales-1
RF03012	0.71	52.9	Mu-gpT-DE
RF03013	0.43	66.3	nadA
RF03014	0.63	57.9	Transposase-1
RF03015	0.63	69.5	Transposase-2
RF03016	0.49	121.4	RT-12
RF03017	0.67	67.8	RT-13
RF03018	0.61	190.8	RT-15
RF03019	0.35	166.4	RT-16
RF03020	0.51	96	RT-17
RF03021	0.54	85.3	RT-18
RF03022	0.53	128.1	RT-10
RF03023	0.84	84.7	rpfG
RF03024	0.75	61.1	Rothia-sucC
RF03025	0.59	113.4	RT-4
RF03026	0.5	106.6	RT-5
RF03027	0.55	74.6	RT-6
RF03028	0.47	203.3	RT-7
RF03029	0.77	93.4	RT-8
RF03030	0.71	56.1	salivarius-1
RF03031	0.69	48	ssnA
RF03032	0.66	71.7	narK
RF03033	0.63	99.4	NLPC-P60
RF03034	0.63	83.3	nrdJ
RF03035	0.7	134	nqrA-Marinomonas
RF03036	0.69	71.4	osmY
RF03037	0.41	222.4	PAGEV
RF03038	0.66	87.6	nhaA-II
RF03039	0.59	84.1	Peptidase-S11
RF03040	0.69	92.4	PGK
RF03042	0.79	60.9	porB
RF03043	0.71	115.8	Prevotella-2
RF03044	0.56	80.8	Proteo-phage-1
RF03045	0.68	148.1	proV
RF03046	0.47	165.1	Pseudomonadales-1
RF03050	0.64	49.8	RAGATH-25
RF03052	0.52	84.5	RAGATH-28
RF03054	0.52	59.5	NMT1
RF03056	0.77	87.4	RAGATH-35
RF03057	0.51	55.6	nhaA-I
RF03058	0.73	56.9	sul1
RF03059	0.79	47.9	raiA-hairpin
RF03060	0.68	47.6	uup
RF03061	0.76	88	uxuA
RF03062	0.7	129.4	xerDC
RF03063	0.73	117.8	Streptomyces-metK
RF03064	0.54	70.1	RAGATH-18
RF03065	0.54	214.8	IS605-orfB-I
RF03066	0.67	117.3	COG3610-DE
RF03067	0.55	59.7	terC
RF03068	0.61	151.1	RT-3
RF03069	0.54	179.8	malK-I
RF03070	0.66	48.5	ssNA-helicase
RF03071	0.54	52.9	DUF1646
RF03072	0.57	215.5	raiA
RF03073	0.73	103	RT-19
RF03074	0.52	93.1	Rhodo-rpoB
RF03075	0.53	67.3	DUF3800-VIII
RF03076	0.6	125.5	Streptomyces-metH
RF03077	0.4	218.3	RT-2
RF03078	0.62	81	chrB-a
RF03080	0.57	96.3	RT-9
RF03081	0.67	68.2	DUF805
RF03082	0.47	89.4	dinG
RF03085	0.74	37	abiF
RF03086	0.58	51.7	chrB-b
RF03088	0.77	105.4	Parabacteroides-1
RF03090	0.72	213.1	lysM-Actino
RF03091	0.81	72.6	Clostridium-PBP
RF03097	0.66	80.2	RAGATH-21
RF03098	0.77	168.7	RAGATH-22
RF03100	0.68	85.6	RAGATH-27
RF03101	0.86	54.1	RAGATH-31
RF03108	0.72	214.5	Methylosinus-1
RF03109	0.85	90	Thermales-rpoB
RF03111	0.7	53.4	Zeta-pan
RF03112	0.7	128.9	Staphylococcus-1
RF03113	0.63	108.7	Poribacteria-1
RF03114	0.87	107.6	RT-1
RF03115	0.66	84.9	KDPG-aldolase
