## Supplementary Table 3 for "Metagenomic Noncoding RNA Profiling and Biomarker Discovery"

### Sheet: Sheet1
SRR ID	Sample ID	Gender	Age	Height (cm)	Weight (kg)	BMI (kg/m2)	Diabetic (Y or N)	FBG (mmol/L)	SBP (mm Hg)	DBP (mm Hg)	FINS (mU/L)	HBA1C (%)	TG (mmol/L)	TCHO (mmol/L)	HDL (mmol/L)	LDL (mmol/L)		Acronym	Annotation
SRR341583	DLF003	female	46	160	52	20.31	Y	7.6	110	70	12.29	5.5	3.48	4.99	0.9	2.48		BMI	Body mass index
SRR341584	DLF004	female	25	159	50	19.78	Y	4.31	110	75	2.89	5.7	1.65	5.5	1.11	4.06		FBG	Fasting blood glucose
SRR341585	DLF005	female	60	158	46	18.43	Y	12.5	120	80	23.93	10.5	1.73	5.53	1.21	2.75		SBP	Systolic blood pressure
SRR341586	DLF006	female	71	150	36	16	Y	9.7	125	80	29	9.9	4.14	5.82	0.89	4.04		DBP	Diastolic blood pressure
SRR341587	DLF007	female	62	176	61	19.69	Y	7.25	135	85	20.01	7	1.16	5.35	1.18	3.44		FINS	Fasting serum insulin
SRR341588	DLF008	female	54	154	46	19.4	Y	9.85	120	75	26.5	7.7	1.85	4.29	0.84	2.81		FCP	Fasting serum C-peptide
SRR341616	NLF001	female	31	153	42	17.94	N	5.6	135	70	11.25	5.5	1.37	5.54	1.49	3.45		HBALC	Glycosylated hemoglobin HbAlc
SRR341617	NLF002	female	34	160	46	17.97	N	5.18	120	70	8.45	5.4	0.81	5.17	1.26	3.61		TG	Triglyceride
SRR341618	NLF005	female	44	164	52	19.33	N	5.31	140	90	7.3	5.2	0.65	5.78	1.4	3.06		TCHO	Total cholesterol
SRR341621	NLF009	female	27	159	48	18.99	N	5.05	110	70	6.29	5.2	1.96	5.99	1.11	4.14		HDL	High density lipoprotein
SRR341623	NLF011	female	25	161	48	18.52	N	5.53	125	75	13.4	5.3	1.17	5.05	1.38	3.61		LDL	Low density lipoprotein
SRR341624	NLF014	female	37	162	49	18.67	N	5.73	130	85	4.05	5.3	0.98	5.44	1.3	3.66
Mean			43	159.667	48	18.7525		6.9675	123.333	77.0833	13.78	6.51667	1.74583	5.37083	1.1725	3.42583
Variance			15.7538	6.51339	6.01513	1.13551		2.50478	10.2986	6.89477	8.96362	1.89153	1.05678	0.45576	0.211794	0.545835
SRR341586-Zscore			1.77735	-1.48412	-1.99497	-2.42402		1.09091	0.161835	0.423026	1.69797	1.78868	2.26552	0.985533	-1.33384	1.12519		Z-scores >2 or <-2 are highlighted
SRR341587-Zscore			1.20606	2.50765	2.16122	0.82562		0.112784	1.13284	1.14821	0.695031	0.255525	-0.554355	-0.0457112	0.0354117	0.0259541
SRR341588-Zscore			0.698245	-0.870003	-0.332495	0.570228		1.1508	-0.323669	-0.302161	1.41907	0.625596	0.0985696	-2.3715	-1.56992	-1.12824
